# MSMICA: computational metabolite identification in untargeted metabolomics by integrating MS, retention time, and biological evidence

**DOI:** 10.64898/2026.08.15.744986

**Authors:** Jiada Zhan, Jaclyn Weinberg, William J. Crandall, Zhaohui Qin, Zachery R. Jarrell, Joshua D. Preston, Mary Nellis, Sami Teeny, Donghai Liang, Greg S. Martin, Nathan L. Price, Rafael de Cabo, Viraj Master, Barbara A. Cohn, Young-Mi Go, Dean P. Jones

**Affiliations:** Division of Pulmonary, Allergy, Critical Care, and Sleep Medicine, School of Medicine, Emory University, Atlanta, GA, USA; Nutrition and Health Sciences, Laney Graduate School, Emory University, Atlanta, GA, USA; Department of Biostatistics and Bioinformatics, Emory University, Atlanta, GA, USA; Medical Scientist Training Program, School of Medicine, Emory University, Atlanta, GA, USA; Translational Gerontology Branch, National Institute on Aging, National Institutes of Health, Baltimore, MD, USA; Gangarosa Department of Environmental Health, Rollins School of Public Health, Emory University, Atlanta, GA, USA; Division of Urology, School of Medicine, Emory University, Atlanta, GA, USA; Child Health and Development Studies, Public Health Institute, Oakland, CA, USA

## Abstract

Mass Spectrometry Metabolomics Identification Connection Algorithm (MSMICA) is an algorithm for automated metabolite identification in untargeted liquid chromatography-high-resolution mass spectrometry (LC-HRMS) analyses. Limitations in metabolite identification can occur due to the availability and cost of standards and prevent recognition of metabolic factors impacting human health and disease. MSMICA performs mass-to-charge-ratio matching with chemical structures and clusters of LC-HRMS features for adduct and isotope forms. A local optimization is then used to integrate retention time prediction, metabolite precursor-product and transporter correlations, and biospecimen-specific abundance information for metabolite identification. Applying MSMICA to various internal and external mammalian datasets, validation results showed a 96.2 ± 5.1% correct rate of metabolite identification. When multiple LC-HRMS datasets were used, MSMICA enabled greater metabolite identifications, expanded metabolic pathway coverage, and data harmonization. Thus, MSMICA applies multiple pieces of evidence to substantially improve metabolite identification coverage and accuracy for known metabolites.
