## Supplementary Data 3 for "MSMICA: computational metabolite identification in untargeted metabolomics by integrating MS, retention time, and biological evidence"

mz	time	Chemical_name	adduct	KEGGID	HMDBID	PubChem	Formula	Exact.mass	InChIKey
90.0551	179	Alanine	M+H	C01401	HMDB0000161	5950	C3H7NO2	89.0477	QNAYBMKLOCPYGJ-REOHCLBHSA-N
96.0445	125	Hydroxypyridine	M+H	C02502	NA	NA	C5H5NO	95.0371	UBQKCCHYAOITMY-UHFFFAOYSA-N
102.0551	192	1-Aminocyclopropanecarboxylic acid	M+H	C01234	HMDB0036458	535	C4H7NO2	101.0477	PAJPWUMXBYXFCZ-UHFFFAOYSA-N
104.0707	127	2-Aminobutyric acid	M+H	C02356	HMDB0000452	80283	C4H9NO2	103.0633	QWCKQJZIFLGMSD-VKHMYHEASA-N
106.0498	189	Serine	M+H	C00716	HMDB0000187	5951	C3H7NO3	105.0426	MTCFGRXMJLQNBG-REOHCLBHSA-N
108.0809	97	Benzylamine	M+H	C15562	HMDB0033871	7504	C7H9N	107.0735	WGQKYBSKWIADBV-UHFFFAOYSA-N
110.0271	180	Hypotaurine	M+H	C00519	HMDB0000965	107812	C2H7NO2S	109.0198	VVIUBCNYACGLLV-UHFFFAOYSA-N
112.087	199	Histamine	M+H	C00388	HMDB0000870	774	C5H9N3	111.0796	NTYJJOPFIAHURM-UHFFFAOYSA-N
113.0347	114	Uracil	M+H	C00106	HMDB0000300	1174	C4H4N2O2	112.0273	ISAKRJDGNUQOIC-UHFFFAOYSA-N
114.0658	131	Creatinine	M+H	C00791	HMDB0000562	137319715	C4H7N3O	113.0589	DDRJAANPRJIHGJ-UHFFFAOYSA-N
115.0501	178	Dihydrouracil	M+H	C00429	HMDB0000076	649	C4H6N2O2	114.0429	OIVLITBTBDPEFK-UHFFFAOYSA-N
116.0707	199	Proline	M+H	C16435	HMDB0000162	145742	C5H9NO2	115.0633	ONIBWKKTOPOVIA-BYPYZUCNSA-N
118.05	203	N-Acetylglycine	M+H	NA	HMDB0000532	10972	C4H7NO3	117.0426	OKJIRPAQVSHGFK-UHFFFAOYSA-N
118.0612	179	Guanidoacetic acid	M+H	C00581	HMDB0000128	763	C3H7N3O2	117.0538	BPMFZUMJYQTVII-UHFFFAOYSA-N
118.0652	153	Indole	M+H	C00463	HMDB0000738	798	C8H7N	117.0578	SIKJAQJRHWYJAI-UHFFFAOYSA-N
120.0028	177	Glycine	M+2Na-H	C00037	HMDB0000123	750	C2H5NO2	75.032	DHMQDGOQFOQNFH-UHFFFAOYSA-N
120.0656	184	Threonine	M+H	C00188	HMDB0000167	6288	C4H9NO3	119.0582	AYFVYJQAPQTCCC-GBXIJSLDSA-N
126.022	211	Taurine	M+H	C00245	HMDB0000251	1123	C2H7NO3S	125.0147	XOAAWQZATWQOTB-UHFFFAOYSA-N
126.0665	143	5-Methylcytosine	M+H	C02376	HMDB0002894	65040	C5H7N3O	125.0589	LRSASMSXMSNRBT-UHFFFAOYSA-N
130.0499	76	5-Oxoproline	M+H	C01879	NA	NA	C5H7NO3	129.0426	ODHCTXKNWHHXJC-VKHMYHEASA-N
130.0863	198	Pipecolic acid	M+H	C00408	HMDB0000716	439227	C6H11NO2	129.079	HXEACLLIILLPRG-UHFFFAOYSA-N
131.118	149	N-Acetylputrescine	M+H	C02714	HMDB0002064	122356	C6H14N2O	130.1106	KLZGKIDSEJWEDW-UHFFFAOYSA-N
132.0655	180	Hydroxyproline	M+H	C01157	NA	NA	C5H9NO3	131.0582	PMMYEEVYMWASQN-DMTCNVIQSA-N
132.0768	178	Creatine	M+H	C00300	HMDB0000064	586	C4H9N3O2	131.0695	CVSVTCORWBXHQV-UHFFFAOYSA-N
132.1019	154	Leucine	M+H	C00123	HMDB0000687	6106	C6H13NO2	131.0946287	ROHFNLRQFUQHCH-YFKPBYRVSA-N
133.0607	190	Asparagine	M+H	C00152	HMDB0000168	6267	C4H8N2O3	132.0535	DCXYFEDJOCDNAF-REOHCLBHSA-N
133.0972	196	Ornithine	M+H	C00077	HMDB0000214	6262	C5H12N2O2	132.0899	AHLPHDHHMVZTML-BYPYZUCNSA-N
134.0448	198	Aspartic acid	M+H	C00049	HMDB0000191	5960	C4H7NO4	133.0375	CKLJMWTZIZZHCS-REOHCLBHSA-N
136.0618	129	Adenine	M+H	C00147	HMDB0000034	190	C5H5N5	135.0545	GFFGJBXGBJISGV-UHFFFAOYSA-N
137.0459	114	Hypoxanthine	M+H	C00262	HMDB0000157	135398638	C5H4N4O	136.0385	FDGQSTZJBFJUBT-UHFFFAOYSA-N
138.055	167	Trigonelline	M+H	C01004	HMDB0000875	5570	C7H7NO2	137.0477	WWNNZCOKKKDOPX-UHFFFAOYSA-N
139.0502	82	Urocanic acid	M+H	C00785	HMDB0000301	736715	C6H6N2O2	138.0429	LOIYMIARKYCTBW-OWOJBTEDSA-N
146.1176	139	Butyrobetaine	M+H	C01181	HMDB0001161	725	C7H15NO2	145.1102787	JHPNVNIEXXLNTR-UHFFFAOYSA-N
147.0765	188	Glutamine	M+H	C00064	HMDB0000641	5961	C5H10N2O3	146.0691	ZDXPYRJPNDTMRX-VKHMYHEASA-N
147.1129	197	Lysine	M+H	C00047	HMDB0000182	5962	C6H14N2O2	146.1055	KDXKERNSBIXSRK-YFKPBYRVSA-N
148.0605	184	Glutamic acid	M+H	C00025	HMDB0000148	33032	C5H9NO4	147.0532	WHUUTDBJXJRKMK-VKHMYHEASA-N
150.0583	163	Methionine	M+H	C00073	HMDB0000696	6137	C5H11NO2S	149.0511	FFEARJCKVFRZRR-BYPYZUCNSA-N
156.0768	200	Histidine	M+H	C00135	HMDB0000177	6274	C6H9N3O2	155.0695	HNDVDQJCIGZPNO-YFKPBYRVSA-N
160.0757	153	Indoleacetaldehyde	M+H	C00637	HMDB0001190	800	C10H9NO	159.0684	WHOOUMGHGSPMGR-UHFFFAOYSA-N
160.1332	115	Delta-Valerobetaine	M+H	NA	HMDB0240732	14274897	C8H17NO2	159.1259	CDLVFVFTRQPQFU-UHFFFAOYSA-N
162.0761	187	Alpha-Aminoadipic acid	M+H	C00956	HMDB0000510	469	C6H11NO4	161.0688	OYIFNHCXNCRBQI-BYPYZUCNSA-N
162.1125	155	Carnitine	M+H	C00318	HMDB0000062	10917	C7H15NO3	161.1052	PHIQHXFUZVPYII-ZCFIWIBFSA-N
163.1069	195	Hydroxylysine	M+H	C01211	HMDB0000450	3032849	C6H14N2O3	162.1004	YSMODUONRAFBET-UHNVWZDZSA-N
163.123	122	Nicotine	M+H	C00745	HMDB0001934	89594	C10H14N2	162.1156985	SNICXCGAKADSCV-JTQLQIEISA-N
166.0862	152	Phenylalanine	M+H	C00079	HMDB0000159	6140	C9H11NO2	165.079	COLNVLDHVKWLRT-QMMMGPOBSA-N
168.0655	88	Pyridoxal	M+H	C00250	HMDB0001545	1050	C8H9NO3	167.0582	RADKZDMFGJYCBB-UHFFFAOYSA-N
168.1019	104	3-Methoxytyramine	M+H	C05587	HMDB0000022	1669	C9H13NO2	167.0946	DIVQKHQLANKJQO-UHFFFAOYSA-N
169.0351	90	Uric acid	M+H	C00366	HMDB0000289	1175	C5H4N4O3	168.0283	LEHOTFFKMJEONL-UHFFFAOYSA-N
170.0812	144	Pyridoxine	M+H	C00314	HMDB0000239	1054	C8H11NO3	169.0739	LXNHXLLTXMVWPM-UHFFFAOYSA-N
170.0924	197	3-Methylhistidine	M+H	C01152	HMDB0000479	64969	C7H11N3O2	169.0851266	JDHILDINMRGULE-LURJTMIESA-N
174.055	155	Quinaldic acid	M+H	C06325	HMDB0000842	7124	C10H7NO2	173.0477	LOAUVZALPPNFOQ-UHFFFAOYSA-N
175.1181	198	Arginine	M+H	C00062	HMDB0000517	6322	C6H14N4O2	174.1117	ODKSFYDXXFIFQN-BYPYZUCNSA-N
176.0661	175	Guanidinosuccinic acid	M+H	C03139	HMDB0003157	439918	C5H9N3O4	175.0593	VVHOUVWJCQOYGG-REOHCLBHSA-N
176.1029	186	Citrulline	M+H	C00327	HMDB0000904	9750	C6H13N3O3	175.0957	RHGKLRLOHDJJDR-BYPYZUCNSA-N
176.1281	153	Homocarnitine	M+H			145650518	C8H17NO3	175.1208434	VBXIQJABJRMCRF-ZETCQYMHSA-N
177.1021	66	Cotinine	M+H		HMDB0001046	408	C10H12N2O	176.094963	UIKROCXWUNQSPJ-VIFPVBQESA-N
180.0659	104	Hippuric acid	M+H	C01586	HMDB0000714	464	C9H9NO3	179.0582	QIAFMBKCNZACKA-UHFFFAOYSA-N
180.1019	142	Salsolinol	M+H	C09642	HMDB0042012	91588	C10H13NO2	179.0946	IBRKLUSXDYATLG-UHFFFAOYSA-N
182.0812	163	Tyrosine	M+H	C00082	HMDB0000158	6057	C9H11NO3	181.0739	OUYCCCASQSFEME-QMMMGPOBSA-N
184.0733	191	Choline phosphate	M+H	C00588	HMDB0001565	135437	C5H14NO4P	183.066	YHHSONZFOIEMCP-UHFFFAOYSA-N
189.1233	179	Acetyllysine	M+H	C12989	HMDB0000446	92907	C8H16N2O3	188.1161	VEYYWZRYIYDQJM-ZETCQYMHSA-N
189.1598	192	N-6-Trimethyllysine	M+H	C03793	HMDB0001325	440120	C9H20N2O2	188.1525	MXNRLFUSFKVQSK-QMMMGPOBSA-N
190.0498	133	Kynurenic acid	M+H	C01717	HMDB0000715	3845	C10H7NO3	189.0426	HCZHHEIFKROPDY-UHFFFAOYSA-N
190.071	108	N-Acetyl-Glutamic acid	M+H	C00624	HMDB0001138	70914	C7H11NO5	189.0637	RFMMMVDNIPUKGG-YFKPBYRVSA-N
190.0861	153	Indole propionate	M+H	C22236	HMDB0002302	3744	C11H11NO2	189.0789786	GOLXRNDWAUTYKT-UHFFFAOYSA-N
192.0655	155	5-Hydroxyindoleacetic acid	M+H	C05635	HMDB0000763	1826	C10H9NO3	191.0582	DUUGKQCEGZLZNO-UHFFFAOYSA-N
195.0875	61	Caffeine	M+H	C07481	HMDB0001847	2519	C8H10N4O2	194.0804	RYYVLZVUVIJVGH-UHFFFAOYSA-N
203.1495	189	Dimethylarginine	M+H	C03626	HMDB0001539	123831	C8H18N4O2	202.143	YDGMGEXADBMOMJ-LURJTMIESA-N
204.123	130	Acetylcarnitine (C2)	M+H	C02571	HMDB0000201	18230	C9H17NO4	203.1158	RDHQFKQIGNGIED-MRVPVSSYSA-N
205.0971	153	Tryptophan	M+H	C00078	HMDB0000929	6305	C11H12N2O2	204.0899	QIVBCDIJIAJPQS-VIFPVBQESA-N
209.092	155	Kynurenine	M+H	C00328	HMDB0000684	161166	C10H12N2O3	208.0848	YGPSJZOEDVAXAB-QMMMGPOBSA-N
212.0431	196	Phosphocreatine	M+H	C02305	HMDB0001511	9548602	C4H10N3O5P	211.0358	DRBBFCLWYRJSJZ-UHFFFAOYSA-N
218.1386	108	Propionylcarnitine (C3)	M+H	C03017	HMDB0000824	188824	C10H19NO4	217.1314	UFAHZIUFPNSHSL-MRVPVSSYSA-N
220.1179	73	Pantothenic acid	M+H	C00864	HMDB0000210	6613	C9H17NO5	219.1107	GHOKWGTUZJEAQD-ZETCQYMHSA-N
225.1485	50	Methyl jasmonate	M+H	C11512	HMDB0036583	5281929	C13H20O3	224.1412	GEWDNTWNSAZUDX-WQMVXFAESA-N
227.1137	197	Carnosine	M+H	C00386	HMDB0000033	439224	C9H14N4O3	226.1066	CQOVPNPJLQNMDC-ZETCQYMHSA-N
230.1387	104	Butenylcarnitine (C4:1)	M+H	NA	HMDB0013126	53481615	C11H19NO4	229.1314	HQDBMDGXEZLSNK-CYNONHLPSA-N
232.1543	94	Butyrylcarnitine (C4)	M+H	C02862	HMDB0002013	213144	C11H21NO4	231.1471	QWYFHHGCZUCMBN-SECBINFHSA-N
241.0311	210	Cystine	M+H	C00491	HMDB0000192	67678	C6H12N2O4S2	240.0239	LEVWYRKDKASIDU-IMJSIDKUSA-N
241.1295	186	Anserine	M+H	C01262	HMDB0000194	112072	C10H16N4O3	240.1222	MYYIAHXIVFADCU-QMMMGPOBSA-N
244.0791	174	N-Acetylglucosamine	M+Na	C00140	HMDB0000215	439174	C8H15NO6	221.0899	OVRNDRQMDRJTHS-RTRLPJTCSA-N
244.1543	91	Tiglylcarnitine (C5:1)	M+H	NA	HMDB0002366	22833596	C12H21NO4	243.1471	WURBQCVBQNMUQT-OLKPEBQYSA-N
245.0745	183	Uridine	M+H	C00299	HMDB0000296	6029	C9H12N2O6	244.0695	DRTQHJPVMGBUCF-XVFCMESISA-N
247.1076	76	N-Acetyltryptophan	M+H	NA	HMDB0013713	700653	C13H14N2O3	246.1004	DZTHIGRZJZPRDV-LBPRGKRZSA-N
258.1699	86	Hexenoylcarnitine (C6:1)	M+H	NA	HMDB0013161	53481638	C13H23NO4	257.1627	JUAQYRSUSCWTQK-BQYQJAHWSA-N
260.0441	218	Glucosamine 6-sulfate	M+H	C04132	HMDB0000592	72361	C6H13NO8S	259.0362	MTDHILKWIRSIHB-QZABAPFNSA-N
260.1855	80	Hexanoylcarnitine (C6 (C4:1-DC))	M+H	NA	HMDB0000756	3246938	C13H25NO4	259.1784	VVPRQWTYSNDTEA-LLVKDONJSA-N
266.1214	76	Thiamine	M+H	C00378	HMDB0000235	1130	C12H17N4OS	265.1123	JZRWCGZRTZMZEH-UHFFFAOYSA-N
268.104	125	Adenosine	M+H	C00212	HMDB0000050	60961	C10H13N5O4	267.0968	OIRDTQYFTABQOQ-KQYNXXCUSA-N
269.088	147	Inosine	M+H	C00294	HMDB0000195	135398641	C10H12N4O5	268.0808	UGQMRVRMYYASKQ-KQYNXXCUSA-N
269.2264	47	Retinol	M+H-H2O	C00473	HMDB0000305	445354	C20H30O	286.2297	FPIPGXGPPPQFEQ-OVSJKPMPSA-N
288.2169	71	Octanoylcarnitine (C8)	M+H	C02838	HMDB0000791	11953814	C15H29NO4	287.2097	CXTATJFJDMJMIY-CYBMUJFWSA-N
300.2896	54	Sphingosine	M+H	C00319	HMDB0000252	5280335	C18H37NO2	299.2824	WWUZIQQURGPMPG-KRWOKUGFSA-N
302.2325	67	Nonaylcarnitine (C9)	M+H	NA	HMDB0013288	53481660	C16H31NO4	301.2253	MPSPNFAQQQMFLK-UHFFFAOYSA-N
302.3053	69	Sphinganine	M+H	C00836	HMDB0000269	91486	C18H39NO2	301.2981	OTKJDMGTUTTYMP-ZWKOTPCHSA-N
310.1133	188	N-Acetylneuraminic acid	M+H	C00270	HMDB0000230	445063	C11H19NO9	309.106	SQVRNKJHWKZAKO-PFQGKNLYSA-N
312.2168	69	Decadienoylcarnitine (C10:2)	M+H	NA	HMDB0241095	NA	C17H29NO4	311.2097	JBPSYWGNGVBOCQ-UHFFFAOYSA-N
314.2325	67	Decenoylcarnitine (C10:1)	M+H	NA	HMDB0013205	53481651	C17H31NO4	313.2253	GOOOCIIXFLVRAG-UHFFFAOYSA-N
316.2481	67	Decanoylcarnitine (C10)	M+H	C03299	HMDB0000651	11953821	C17H33NO4	315.241	LZOSYCMHQXPBFU-OAHLLOKOSA-N
324.0591	108	CMP	M+H	C00055	HMDB0000095	6131	C9H14N3O8P	323.0519	IERHLVCPSMICTF-XVFCMESISA-N
342.2636	65	Dodecenoylcarnitine (C12:1)	M+H	NA	HMDB0013326	53481671	C19H35NO4	341.2566	JEOZLTJHDSKQIT-CLVCIHKQSA-N
344.2794	65	Dodecanoylcarnitine (C12)	M+H	NA	HMDB0002250	168381	C19H37NO4	343.2723	FUJLYHJROOYKRA-QGZVFWFLSA-N
348.0699	195	AMP	M+H	C00020	HMDB0000045	6083	C10H14N5O7P	347.0631	UDMBCSSLTHHNCD-KQYNXXCUSA-N
365.1053	186	Lactose	M+Na	C00243	HMDB0000186	84571	C12H22O11	342.1162115	GUBGYTABKSRVRQ-QKKXKWKRSA-N
368.2775	63	Tetradecadienoylcarnitine (C14:2)	M+H	NA	HMDB0013331	156909009	C21H37NO4	367.2723	IXOHTRSFILEKHO-NKBLVAAJSA-N
369.3515	47	Cholesterol	M+H-H2O	C00187	HMDB0000067	5997	C27H46O	386.3549	HVYWMOMLDIMFJA-DPAQBDIFSA-N
370.2951	65	Tetradecenoylcarnitine (C14:1)	M+H	NA	HMDB0002014	22833575	C21H39NO4	369.2879	NNCBVXBBLABOCB-SEYXRHQNSA-N
372.311	65	Tetradecanoylcarnitine (C14)	M+H	NA	HMDB0005066	53477791	C21H41NO4	371.3036	PSHXNVGSVNEJBD-LJQANCHMSA-N
375.2893	52	Chenodeoxycholic acid	M+H-H2O	C02528	HMDB0000518	10133	C24H40O4	392.2927	RUDATBOHQWOJDD-BSWAIDMHSA-N
377.1454	136	Riboflavin	M+H	C00255	HMDB0000244	493570	C17H20N4O6	376.1383	AUNGANRZJHBGPY-SCRDCRAPSA-N
386.29	68	Hydroxytetradecenoylcarnitine (C14:1-OH)	M+H	NA	HMDB0013330	53481699	C21H39NO5	385.2828	CJMUXNONVZSQIX-ZDOLJLSUSA-N
398.3264	63	Hexadecenoylcarnitine (C16:1)	M+H	NA	HMDB0013207	156908005	C23H43NO4	397.3192	JFAGPSOZZSTLRF-KUFMOJEASA-N
400.342	63	Palmitoylcarnitine	M+H	C02990	HMDB0000222	11953816	C23H45NO4	399.3349	XOMRRQXKHMYMOC-UHFFFAOYSA-N
412.3054	66	Hydroxyhexadecadienoylcarnitine (C16:2-OH)	M+H	NA	HMDB0013335	156909017	C23H41NO5	411.2985	CPHHQDCIGLXPCO-IMMUWJHFSA-N
442.3526	64	Hydroxyoctadecenoylcarnitine (C18:1-OH)	M+H	NA	HMDB0013339	156909021	C25H47NO5	441.3454	FMLYQPQCFBAOHS-XQRPBTPTSA-N
466.3162	77	Glycocholic acid	M+H	C01921	HMDB0000138	10140	C26H43NO6	465.309	RFDAIACWWDREDC-FRVQLJSFSA-N
