## Supplementary Data 5 for "MSMICA: computational metabolite identification in untargeted metabolomics by integrating MS, retention time, and biological evidence"

### Sheet: MSMICA_level3a
dataset	sample_type	analytical_method	fraction_correct	true_positive	false_positive
CZ Biohub (ST003356)	urine	HILICPOS	0.86	43	7
Oliver Fiehn (ST001122)	urine	HILICPOS	0.851064	40	7
Broad Institute (ST001236)	blood	HILICPOS	0.91358	74	7
Broad Institute (ST002903)	blood	HILICPOS	0.916667	77	7
Boston University (ST002576)	blood	C18POS	0.896552	26	3
Boston University (ST002576)	blood	C18NEG	0.909091	10	1
Overall	Overall	Overall	0.89404	270	32

### Sheet: MSMICA_level3b
dataset	sample_type	analytical_method	fraction_correct	true_positive	false_positive
CZ Biohub (ST003356)	urine	HILICPOS	0.907407	49	5
Oliver Fiehn (ST001122)	urine	HILICPOS	0.851064	40	7
Broad Institute (ST001236)	blood	HILICPOS	0.943182	83	5
Broad Institute (ST002903)	blood	HILICPOS	0.921348	82	7
Boston University (ST002576)	blood	C18POS	0.933333	28	2
Boston University (ST002576)	blood	C18NEG	0.916667	11	1
Overall	Overall	Overall	0.915625	293	27
